# Integrated Multi-Omics Mapping of Mitochondrial Dysfunction and Substrate Preference in Barth Syndrome Cardiac Tissue

**DOI:** 10.1101/2025.04.17.649294

**Authors:** Bauke V. Schomakers, Adriana S. Passadouro, Maria M. Trętowicz, Pelle J. Simpson, Yorrick R.J. Jaspers, Michel van Weeghel, Iman Man Hu, Cathelijne M. E. Lamboo, Denise Cloutier, Barry J. Byrne, Jan Bert van Klinken, Paul M. L. Janssen, Sander R. Piersma, Connie R. Jimenez, Frédéric M. Vaz, Gajja S. Salomons, Jolanda van der Velden, Riekelt H. Houtkooper, Signe Mosegaard

**Affiliations:** Laboratory Genetic Metabolic Diseases, Amsterdam UMC, University of Amsterdam, Amsterdam, The Netherlands; Core Facility Metabolomics, Amsterdam UMC, University of Amsterdam, Amsterdam, The Netherlands; Amsterdam Cardiovascular Sciences, Amsterdam, The Netherlands; Amsterdam Gastroenterology, Endocrinology and Metabolism, Amsterdam, The Netherlands; Department of Physiology, Amsterdam UMC, Vrije Universiteit Amsterdam, Amsterdam, The Netherlands; Enveda, Boulder, Colorado; Department of Pediatrics in the College of Medicine, University of Florida, Gainesville, FL; Laboratory for General Clinical Chemistry, Amsterdam UMC, University of Amsterdam, Amsterdam, The Netherlands; Department of Physiology and Cell Biology, College of Medicine, The Ohio State University, Columbus, Ohio, USA; OncoProteomics Laboratory, Amsterdam UMC, Location VUmc, Medical Oncology, Amsterdam, The Netherlands; Emma Center for Personalized Medicine, Amsterdam, The Netherlands

**Keywords:** Barth Syndrome, Metabolic Diseases, OMICS, Cardiomyopathy

## Abstract

Barth syndrome (BTHS) is a rare X-linked recessively inherited disorder caused by variants in the TAFAZZIN gene, leading to impaired conversion of monolysocardiolipin (MLCL) into mature cardiolipin (CL). Accumulation of MLCL and CL deficiency are diagnostic markers for BTHS. Clinically, BTHS includes cardiomyopathy, skeletal myopathy, neutropenia, and growth delays. Severely affected patients may require early cardiac transplants due to unpredictable cardiac phenotypes. The pathophysiological mechanisms of BTHS are poorly understood, and treatments remain symptomatic.

This study analyzed heart samples from five pediatric male BTHS patients (5 months-15 years) and compared them to tissues from 24 non-failing donors (19-71 years) using an integrated omics method combining metabolomics, lipidomics, and proteomics. The analysis confirmed changes in diagnostic markers (CL and MLCL), severe mitochondrial alterations, metabolic shifts, and elevated heart-failure markers. It also revealed significant interindividual differences among BTHS patients. With this study describe a powerful analytical tool for the in-depth analysis of metabolic disorders and a solid foundation for the understanding of BTHS disease phenotypes in cardiac tissues.
