## Supplementary table 1 for "Integrated Multi-Omics Mapping of Mitochondrial Dysfunction and Substrate Preference in Barth Syndrome Cardiac Tissue"

### Sheet: Demographics
Sample Name	Age (years)	Gender	Race	BMI
BTHS Transplanted 01	0.83	M	N/A	N/A
BTHS Transplanted 02	1	M	N/A	N/A
BTHS Transplanted 03	15	M	N/A	N/A
BTHS Autopsy 01	0.42	M	N/A	N/A
BTHS Autopsy 02	5	M	N/A	N/A
Non-Failing Donor 01	19	M	Caucasian	25.2
Non-Failing Donor 02	24	F	African American	25.4
Non-Failing Donor 03	26	F	Caucasian	22.1
Non-Failing Donor 04	27	M	Caucasian	24.2
Non-Failing Donor 05	28	F	African American	41.3
Non-Failing Donor 06	33	M	Caucasian	38.35
Non-Failing Donor 07	34	M	Caucasian	37.37
Non-Failing Donor 08	34	F	African American	50.4
Non-Failing Donor 09	38	F	Caucasian	16.94
Non-Failing Donor 10	42	M	Caucasian	50.8
Non-Failing Donor 11	44	F	Caucasian	35.5
Non-Failing Donor 12	45	M	Caucasian	46.92
Non-Failing Donor 13	47	F	Caucasian	21.9
Non-Failing Donor 14	49	M	Caucasian	28.4
Non-Failing Donor 15	53	F	Caucasian	37
Non-Failing Donor 16	53	M	Caucasian	52.2
Non-Failing Donor 17	58	F	Caucasian	38.2
Non-Failing Donor 18	61	F	Caucasian	21.2
Non-Failing Donor 19	62	F	N/A	45.9
Non-Failing Donor 20	63	M	Caucasian	43.1
Non-Failing Donor 21	64	M	Caucasian	34.3
Non-Failing Donor 22	64	M	Caucasian	38.7
Non-Failing Donor 23	67	F	Caucasian	40.6
Non-Failing Donor 24	71	M	Caucasian	35
